# The tumor microbiome reacts to hypoxia and can influence response to radiation treatment in colorectal cancer

**DOI:** 10.1101/2023.09.01.555936

**Authors:** Martin Benej, Rebecca Hoyd, McKenzie Kreamer, Caroline E. Wheeler, Dennis J. Grencewicz, Fouad Choueiry, Carlos H.F. Chan, Yousef Zakharia, Qin Ma, Rebecca D. Dodd, Cornelia M. Ulrich, Sheetal Hardikar, Michelle L. Churchman, Ahmad A. Tarhini, Lary A. Robinson, Eric A. Singer, Alexandra P. Ikeguchi, Martin D. McCarter, Gabriel Tinoco, Marium Husain, Ning Jin, Aik Choon Tan, Afaf E.G. Osman, Islam Eljilany, Gregory Riedlinger, Bryan P. Schneider, Katarina Benejova, Martin Kery, Ioanna Papandreou, Jiangjiang Zhu, Nicholas Denko, Daniel Spakowicz

## Abstract

Tumor hypoxia has been shown to predict poor patient outcomes in several cancer types, partially because it reduces radiation’s ability to kill cells. We investigated whether some of the clinical effects of hypoxia could also be due to its impact on the tumor microbiome. We examined the RNA-seq data from the Oncology Research Information Exchange Network (ORIEN) database of colorectal cancer (CRC) patients treated with radiotherapy. For each tumor, we identified microbial RNAs and related them to the hypoxic gene expression scores calculated from host mRNA. Our analysis showed that the hypoxia expression score predicted poor patient outcomes and identified tumors enriched with certain microbes such as *Fusobacterium nucleatum*. The presence of other microbes, such as *Fusobacterium canifelinum,* predicted poor patient outcomes, suggesting a potential interaction between hypoxia, the microbiome, and radiation response. To investigate this concept experimentally, we implanted CT26 CRC cells into both immune-competent BALB/c and immune-deficient athymic nude mice. After growth, where tumors passively acquired microbes from the gastrointestinal tract, we harvested tumors, extracted nucleic acids, and sequenced host and microbial RNAs. We stratified tumors based on their hypoxia score and performed metatranscriptomic analysis of microbial gene expression. In addition to hypoxia-trophic and -phobic microbial populations, analysis of microbial gene expression at the strain level showed expression differences based on the hypoxia score. Hypoxia appears to not only associate with different microbial populations but also elicit an adaptive transcriptional response in intratumoral microbes.

**SIGNIFICANCE:** Tumor hypoxia reduces radiation’s ability to kill cells. We explored whether some of the clinical effects of hypoxia could also be due to interaction with the tumor microbiome. Hypoxic expression scores associated with certain microbes and elicited an adaptive transcriptional response in others.
