## Supplementary material for "The tumor microbiome reacts to hypoxia and can influence response to radiation treatment in colorectal cancer": Table S4

### Sheet: S4_comparisons_mouse-human-agre
X	baseMean	log2FoldChange	lfcSE	stat	pvalue	padj	enriched.in	dataset	mouse.line
Bacteroides.fragilis	6.36778	-0.50954	0.928279	-0.548908	0.583069	0.998696	HighBuffa	TCGA	NA
Drechmeria.coniospora	30.2205	-1.43187	0.705237	-2.03034	0.042322	0.998696	HighBuffa	TCGA	NA
Pichia.kudriavzevii	0.997083	2.58491	1.10669	2.33571	0.0195064	0.998696	LowBuffa	TCGA	NA
Bacteroides.fragilis	NA	-3.61972	NA	NA	0.0367495	0.999646	HighBuffa	ORIEN	NA
Drechmeria.coniospora	NA	-0.956442	NA	NA	0.59289	0.999646	HighBuffa	ORIEN	NA
Pichia.kudriavzevii	NA	0.477184	NA	NA	0.569232	0.999646	LowBuffa	ORIEN	NA
Bacteroides.fragilis	73.4274	10.2	2.98554	3.41647	0.000634385	0.0587511	HighBuffa	Mouse	Balbc
Drechmeria.coniospora	8.75198	7.1314	2.82918	2.52066	0.0117135	0.360503	HighBuffa	Mouse	Balbc
Pichia.kudriavzevii	16.9693	-7.03095	3.08667	-2.27784	0.0227359	0.416212	LowBuffa	Mouse	Balbc
Pichia.kudriavzevii	3.09435	5.38682	3.4487	1.56199	0.118291	0.524209	HighBuffa	Mouse	Nude
Drechmeria.coniospora	15.5969	-0.781387	2.58836	-0.301885	0.76274	0.997395	LowBuffa	Mouse	Nude
Bacteroides.fragilis	10.3784	-1.1543	3.24025	-0.356239	NA	NA	LowBuffa	Mouse	Nude
